# Metrics for Public Health Perspective Surveillance of Bacterial Antibiotic Resistance in Low- and Middle-Income Countries

**DOI:** 10.1101/2020.02.10.941930

**Authors:** Olga Tosas Auguet, Rene Niehus, Hyun Soon Gweon, James A. Berkley, Joseph Waichungo, Tsi Njim, Jonathan D. Edgeworth, Rahul Batra, Kevin Chau, Jeremy Swann, Sarah A. Walker, Tim E. A. Peto, Derrick W. Crook, Sarah Lamble, Paul Turner, Ben S. Cooper, Nicole Stoesser

## Abstract

Antimicrobial resistance (AMR) is a global health threat, especially in low-/middle-income countries (LMICs), where there is limited surveillance to inform empiric antibiotic treatment guidelines. Enterobacterales are amongst the most important causes of drug-resistant bacterial infections. We developed a novel AMR surveillance approach for Enterobacterales by profiling pooled human faecal metagenomes from three sites (n=563 individuals; Cambodia, Kenya, UK) to derive a taxonomy-adjusted AMR metric (“resistance potential”) which could be used to predict the aggregate percentage of resistant invasive Enterobacterales infections within each setting. Samples were sequenced (Illumina); taxonomic and resistance gene profiling was performed using ResPipe. Data on organisms causing bacteraemia and meningitis and antibiotic susceptibility test results from 2010-2017 were collated for each site. Bayesian generalised linear models with a binomial likelihood were fitted to determine the capacity of the resistance potential to predict AMR in Enterobacterales infections in each setting. The most informative model accurately predicted the numbers of resistant infections in the target populations for 14/14 of antibiotics in the UK, 12/12 in Kenya, and 9/12 in Cambodia. Intermittent metagenomics of pooled human samples could represent a powerful pragmatic and economical approach for determining and monitoring AMR in clinical infections, especially in resource-limited settings.
