## Supplementary Data 3 for "Metrics for Public Health Perspective Surveillance of Bacterial Antibiotic Resistance in Low- and Middle-Income Countries"

Setting	Antibiotic	Rcgc_1_2	Rcgc_2	Rcgc2_zero_replaced	Rtax_colkleebsal_Bracken	Rtax_f_E_Bracken	Rtax_o_E_Bracken	Res_Inf_Ent	Tot_Tested_Ent
CAMBODIA_POP_POOL	amikacin (NA)	0.009892124	0.000430679	0.000430679	0.616579267	0.692912406	0.696802376	NA	NA
CAMBODIA_POP_POOL	ciprofloxacin (63)	0.014826614	0.019300863	0.019300863	0.616579267	0.692912406	0.696802376	24	63
CAMBODIA_POP_POOL	ceftazidime (53)	0.002605543	0.002625501	0.002625501	0.616579267	0.692912406	0.696802376	23	53
CAMBODIA_POP_POOL	ampicillin (65)	0.015117451	9.72E-06	9.72E-06	0.616579267	0.692912406	0.696802376	61	65
CAMBODIA_POP_POOL	Gentamicin_All (62)	0.012137264	0.001776611	0.001776611	0.616579267	0.692912406	0.696802376	29	62
CAMBODIA_POP_POOL	ceftriaxone (55)	0.00205389	0.000126803	0.000126803	0.616579267	0.692912406	0.696802376	34	55
CAMBODIA_POP_POOL	cefotaxime (NA)	0.001246468	0.004914792	0.004914792	0.616579267	0.692912406	0.696802376	NA	NA
CAMBODIA_POP_POOL	imipenem (58)	0.002025991	1.63E-05	1.63E-05	0.616579267	0.692912406	0.696802376	1	58
CAMBODIA_POP_POOL	cefuroxime (NA)	4.54E-05	0	4.54E-05	0.616579267	0.692912406	0.696802376	NA	NA
CAMBODIA_POP_POOL	cefoxitin (NA)	0.000688234	0.002654841	0.002654841	0.616579267	0.692912406	0.696802376	NA	NA
CAMBODIA_POP_POOL	meropenem (3)	9.17E-05	7.76E-05	7.76E-05	0.616579267	0.692912406	0.696802376	0	3
CAMBODIA_POP_POOL	chloramphenicol (58)	0.035338153	0.006267683	0.006267683	0.616579267	0.692912406	0.696802376	23	58
CAMBODIA_POP_POOL	cefpodoxime (62)	4.54E-05	0	4.54E-05	0.616579267	0.692912406	0.696802376	35	62
CAMBODIA_POP_POOL	nalidixicacid (2)	0.009405172	0.022705544	0.022705544	0.616579267	0.692912406	0.696802376	2	2
CAMBODIA_POP_POOL	trimethoprimsulfamethoxazole (64)	2.08E-05	0	2.08E-05	0.616579267	0.692912406	0.696802376	43	64
CAMBODIA_POP_POOL	nitrofurantoin (45)	0.002746869	0.004736085	0.004736085	0.616579267	0.692912406	0.696802376	9	45
KENYA_POP_POOL	amikacin (304)	0.005186715	0	0.005186715	0.301315573	0.320517093	0.323581291	3	304
KENYA_POP_POOL	ampicillin (324)	0.015520154	0.000135227	0.000135227	0.301315573	0.320517093	0.323581291	212	324
KENYA_POP_POOL	Gentamicin_All (324)	0.007366172	0.001271404	0.001271404	0.301315573	0.320517093	0.323581291	72	324
KENYA_POP_POOL	ciprofloxacin (324)	0.017560168	0.015781034	0.015781034	0.301315573	0.320517093	0.323581291	68	324
KENYA_POP_POOL	cefotaxime (324)	0.000312533	0.000737338	0.000737338	0.301315573	0.320517093	0.323581291	63	324
KENYA_POP_POOL	imipenem (311)	0.00188569	0.000158601	0.000158601	0.301315573	0.320517093	0.323581291	1	311
KENYA_POP_POOL	cefuroxime (15)	5.75E-05	0	5.75E-05	0.301315573	0.320517093	0.323581291	1	15
KENYA_POP_POOL	cefoxitin (306)	0.00011786	0.000186961	0.000186961	0.301315573	0.320517093	0.323581291	22	306
KENYA_POP_POOL	meropenem (NA)	0.000606975	4.70E-05	4.70E-05	0.301315573	0.320517093	0.323581291	NA	NA
KENYA_POP_POOL	chloramphenicol (323)	0.034909455	0.001890621	0.001890621	0.301315573	0.320517093	0.323581291	67	323
KENYA_POP_POOL	cefpodoxime (NA)	5.75E-05	0	5.75E-05	0.301315573	0.320517093	0.323581291	NA	NA
KENYA_POP_POOL	nalidixicacid (NA)	0.013609533	0.023760483	0.023760483	0.301315573	0.320517093	0.323581291	NA	NA
KENYA_POP_POOL	ceftriaxone (308)	0.000586688	0	0.000586688	0.301315573	0.320517093	0.323581291	60	308
KENYA_POP_POOL	ceftazidime (308)	0.002323573	0.000656601	0.000656601	0.301315573	0.320517093	0.323581291	62	308
KENYA_POP_POOL	nitrofurantoin (NA)	0.001920502	0.005576135	0.005576135	0.301315573	0.320517093	0.323581291	NA	NA
KENYA_POP_POOL	trimethoprimsulfamethoxazole (324)	0.000431146	0	0.000431146	0.301315573	0.320517093	0.323581291	200	324
UK_POP_POOL	ampicillin (NA)	0.016112358	1.66E-05	1.66E-05	0.675014498	0.729308225	0.757429531	NA	NA
UK_POP_POOL	amikacin (903)	0.005129963	0	0.005129963	0.675014498	0.729308225	0.757429531	42	903
UK_POP_POOL	cefotaxime (224)	5.77E-05	0.000190053	0.000190053	0.675014498	0.729308225	0.757429531	103	224
UK_POP_POOL	imipenem (NA)	0.002081447	1.42E-05	1.42E-05	0.675014498	0.729308225	0.757429531	NA	NA
UK_POP_POOL	cefuroxime (908)	1.44E-05	0	1.44E-05	0.675014498	0.729308225	0.757429531	291	908
UK_POP_POOL	cefoxitin (224)	5.83E-05	0.000192414	0.000192414	0.675014498	0.729308225	0.757429531	61	224
UK_POP_POOL	meropenem (908)	5.05E-05	0	5.05E-05	0.675014498	0.729308225	0.757429531	7	908
UK_POP_POOL	chloramphenicol (20)	0.042018232	0.004780249	0.004780249	0.675014498	0.729308225	0.757429531	14	20
UK_POP_POOL	cefpodoxime (776)	1.44E-05	0	1.44E-05	0.675014498	0.729308225	0.757429531	108	776
UK_POP_POOL	nalidixicacid (49)	0.017119671	0.047913003	0.047913003	0.675014498	0.729308225	0.757429531	35	49
UK_POP_POOL	ciprofloxacin (912)	0.018536246	0.029465663	0.029465663	0.675014498	0.729308225	0.757429531	189	912
UK_POP_POOL	ceftazidime (906)	0.002125299	0.000127733	0.000127733	0.675014498	0.729308225	0.757429531	243	906
UK_POP_POOL	nitrofurantoin (41)	0.002063591	0.008656259	0.008656259	0.675014498	0.729308225	0.757429531	11	41
UK_POP_POOL	Gentamicin_All (905)	0.007315403	0.000493644	0.000493644	0.675014498	0.729308225	0.757429531	144	905
UK_POP_POOL	ceftriaxone (3)	0.000135401	0	0.000135401	0.675014498	0.729308225	0.757429531	0	3
UK_POP_POOL	trimethoprimsulfamethoxazole (549)	2.49E-05	0	2.49E-05	0.675014498	0.729308225	0.757429531	168	549
