## Supplementary Data 4 for "Metrics for Public Health Perspective Surveillance of Bacterial Antibiotic Resistance in Low- and Middle-Income Countries"

### Sheet: Model_Weights
Model	BMA_weight	loo_prediction	loo_diff_to_bestmodel
AMRALL_e4	0.466	-170.48	0
AMRDEF_e4	0.26	-174.31	-3.84
AMRALL_enterobacteriaceae	0.247	-172.02	-1.54
AMRDEF_enterobacteriaceae	0.019	-178.59	-8.12
AMRALL_enterobacterales	0.008	-184.16	-13.69
AMRDEF_enterobacterales	0.001	-189.98	-19.5
Baseline (null)	0	-393.76	-223.29
AMRDEF_no_taxonomy_data	0	-372.79	-202.31
AMRALL__no_taxonomy_data	0	-356.76	-186.28
