## Supplementary Data 5 for "Metrics for Public Health Perspective Surveillance of Bacterial Antibiotic Resistance in Low- and Middle-Income Countries"

### Sheet: Model_Predictions - Copy
Setting	Antibiotic	Observed_Resistant_Infections	Total_Observed_Infections_With_AST_Data	Mean_Prediction_Best_Model_(Counts)	Low_95%_Cred_Int_Prediction_Best_Model	Upper_95%_Cred_Int_Prediction_Best_Model	Mean_Prediction_Null_Model_(Counts)	Low_95%_Cred_Int_Prediction_Null_Model	Upper_95%_Cred_Int_Prediction_Null_Model
Cambodia	amikacin	NA	NA	82.4116	21	198	24.041	14	37
Cambodia	ampicillin	61	65	60.343	55	65	45.524	39	54
Cambodia	cefotaxime	NA	NA	124.013	100	150	83.382	66	103
Cambodia	cefoxitin	NA	NA	65.7516	48	87	42.1456	29	57
Cambodia	cefpodoxime	35	62	23.5578	15	35	10.6668	5	16
Cambodia	ceftazidime	23	53	15.093	9	22	13.8378	8	20
Cambodia	ceftriaxone	34	55	31.2604	23	42	14.2564	8	21
Cambodia	cefuroxime	NA	NA	120.796	89	154	146.755	123	171
Cambodia	chloramphenicol	23	58	26.9196	18	36	15.2734	9	22
Cambodia	ciprofloxacin	24	63	12.9968	7	19	13.6802	8	21
Cambodia	Gentamicin_All	29	62	26.967	17	38	11.8804	7	19
Cambodia	imipenem	1	58	2.3398	0	6	0.9812	0	3
Cambodia	meropenem	0	3	0.051	0	1	0.0386	0	0
Cambodia	nalidixicacid	2	2	1.1	0	2	1.4252	0	2
Cambodia	nitrofurantoin	9	45	10.7972	5	18	11.0864	5	18
Cambodia	trimethoprimsulfamethoxazole	43	64	24.0072	17	32	28.0466	21	37
Kenya	amikacin	3	304	4.3096	0	10	12.0684	5	19
Kenya	ampicillin	212	324	212.42	189	236	226.808	207	250
Kenya	cefotaxime	63	324	63.2766	46	85	98.5734	80	120
Kenya	cefoxitin	22	306	22.3306	11	35	48.8112	34	64
Kenya	cefpodoxime	NA	NA	415.778	406	419	72.4432	55	91
Kenya	ceftazidime	62	308	63.5	46	85	79.9946	65	99
Kenya	ceftriaxone	60	308	60.4182	43	81	79.7384	61	101
Kenya	cefuroxime	1	15	1.327	0	4	4.7362	2	8
Kenya	chloramphenicol	67	323	67.4242	49	88	84.5278	66	106
Kenya	ciprofloxacin	68	324	70.3302	51	91	70.5398	55	87
Kenya	Gentamicin_All	72	324	72.5788	53	93	61.8184	47	77
Kenya	imipenem	1	311	1.9938	0	6	5.2088	1	12
Kenya	meropenem	NA	NA	180.716	0	444	5.6886	1	11
Kenya	nalidixicacid	NA	NA	18.122	3	26	18.3648	13	23
Kenya	nitrofurantoin	NA	NA	9.2754	0	31	10.6166	5	18
Kenya	trimethoprimsulfamethoxazole	200	324	202.679	181	228	142.108	124	164
UK	amikacin	42	903	43.6652	27	61	35.9344	22	52
UK	ampicillin	NA	NA	185.624	176	194	135.743	122	152
UK	cefotaxime	103	224	102.634	84	124	68.0204	53	84
UK	cefoxitin	61	224	60.9354	44	81	35.677	24	49
UK	cefpodoxime	108	776	117.916	90	145	133.885	106	162
UK	ceftazidime	243	906	250.004	215	288	235.151	205	271
UK	ceftriaxone	0	3	1.6414	0	3	0.7762	0	2
UK	cefuroxime	291	908	290.6	254	331	288.14	252	329
UK	chloramphenicol	14	20	11.451	7	16	5.221	2	9
UK	ciprofloxacin	189	912	199.199	166	234	198.328	168	231
UK	Gentamicin_All	144	905	146.516	119	179	172.632	143	203
UK	imipenem	NA	NA	11.1128	0	27	3.0692	0	7
UK	meropenem	7	908	8.1892	2	17	11.2872	4	21
UK	nalidixicacid	35	49	35.6872	28	44	34.7288	27	43
UK	nitrofurantoin	11	41	9.7208	4	17	10.1234	5	17
UK	trimethoprimsulfamethoxazole	168	549	184.066	156	214	241.048	214	271
